# Integrative genomics of the mammalian alveolar macrophage response to intracellular mycobacteria

**DOI:** 10.1101/2020.08.25.266668

**Authors:** Thomas J. Hall, Michael P. Mullen, Gillian P. McHugo, Kate E. Killick, Siobhán C. Ring, Donagh P. Berry, Carolina N. Correia, John A. Browne, Stephen V. Gordon, David E. MacHugh

**Author notes:** Genuity Science, Cherrywood Business Park. Loughlinstown, Co. Dublin, D18 K7W4, Ireland. Correspondence and requests for materials should be addressed to D.E.M.

## Abstract

Bovine tuberculosis (bTB), caused by infection with *Mycobacterium bovis*, is a major disease affecting cattle globally as well as being a zoonotic risk to human health. The key innate immune cell that first encounters *M. bovis* is the alveolar macrophage, previously shown to be substantially reprogrammed during intracellular infection by the pathogen. Here we use multi-omics and network biology approaches to analyse the macrophage transcriptional response to *M. bovis* infection and identify core infection response pathways and gene modules. These outputs were integrated with results from genome-wide associations of *M. bovis* infection to enhance the detection of putative genomic variants for disease resistance. Our results show that network-based integration of relevant transcriptomics data can extract additional information from large genome-wide associations and that this approach could also be used to integrate relevant functional genomics outputs with results from genomic association studies for human tuberculosis caused by the related *Mycobacterium tuberculosis*.
