## Supplementary Data 3 for "Integrative genomics of the mammalian alveolar macrophage response to intracellular mycobacteria"

### Sheet: Contents
Integrative genomics of the mammalian alveolar macrophage response to intracellular mycobacteria
Thomas J. Hall, Michael P. Mullen, Gillian P. McHugo, Kate E. Killick, Siobhán C. Ring, Donagh P. Berry, Carolina N. Correia, John A. Browne, Stephen V. Gordon, David E. MacHugh*
* Corresponding author: David E. MacHugh
Corresponding author email address:				david.machugh@ucd.ie
Supplementary Data 3: Enriched IPA cannonical pathways at 24 and 48 hpi
Worksheet 1		Enriched IPA canonical pathways at 24 hpi
Worksheet 2		Enriched IPA canonical pathways at 48 hpi

### Sheet: 1) IPA canon pathways 24 hpi
Ingenuity Canonical Pathways	-log(B-H P-value)	Rank [-log(B-H P-value)]	Ratio	Activation z-score	Rank [activation z score]	Pathway genes
PI3K/AKT Signaling	1.65	48	0.407	4.49	1	BCL2L1,CDKN1B,CSF2RB,CTNNB1,EIF4E,FOXO3,GRB2,HSP90AA1,HSP90AB1,IKBKE,IL13RA1,IL13RA2,IL15RA,IL1R1,IL1R2,IL2RG,IL4R,IL6R,IL7R,ITGA5,JAK2,LIMS1,MAP2K1,MAP3K8,MAPK1,MCL1,MTOR,NFKB1,NFKB2,NFKBIA,NFKBIB,NFKBID,NFKBIE,PIK3CB,PIK3CD,PIK3R3,PTEN,PTGS2,RALA,RRAS,RRAS2,SYNJ1,YWHAE,YWHAG
Systemic Lupus Erythematosus In B Cell Signaling Pathway	4.38	2	0.465	4.478	2	BCL2L1,BLNK,CD40,CLCF1,CTNNB1,CXCL8,FOXO3,FOXO4,FYN,GRB2,HCK,IFIH1,IFIT2,IFNAR2,IFNG,IFNGR1,IL12A,IL12B,IL15,IL17A,IL1A,IL1B,IL33,IL6R,IRF7,IRF9,JAK2,JUN,LIF,LTA,LYN,MALT1,MAP2K1,MAP3K14,MAPK1,MCL1,MTOR,MYD88,NFAT5,NFATC3,NFKB1,NFKB2,OSM,PIK3AP1,PIK3CB,PIK3CD,PIK3R3,PIK3R5,PRKCA,PRKCB,PRKCD,PTPN11,RALA,RASGRP1,RRAS,RRAS2,STAT1,SYK,SYNJ1,TBK1,TGFB2,TICAM1,TLR8,TNF,TNFSF10,TNFSF13,TNFSF13B,TNFSF15,…
IL-6 Signaling	3.69	9	0.512	4.32	3	A2M,CD14,CXCL8,GRB2,IKBKE,IL1A,IL1B,IL1R1,IL1R2,IL1RAP,IL1RN,IL33,IL6R,JAK2,JUN,MAP2K1,MAP2K3,MAP3K14,MAPK1,MAPK12,MAPK8,MAPKAPK2,MCL1,NFKB1,NFKB2,NFKBIA,NFKBIB,NFKBID,NFKBIE,NGFR,PIK3CB,PIK3CD,PIK3R3,PIK3R5,PTPN11,RALA,RRAS,RRAS2,SOCS3,TNF,TNFRSF1B,TRAF2,VEGFA
Cardiac Hypertrophy Signaling (Enhanced)	4.38	3	0.424	3.878	4	ACVR1B,ACVR2B,ADCY7,ADRB2,ATP2A2,BMPR2,CLCF1,CSF2RB,CTNNB1,CXCL8,DIAPH3,EDN1,EIF2B5,EIF4E,FGF1,FICD,GDPD1,GNAI3,GNAS,HDAC1,HDAC3,HDAC4,HDAC5,HDAC6,IFNG,IKBKE,IL12A,IL12B,IL13RA1,IL13RA2,IL15,IL15RA,IL17A,IL1A,IL1B,IL1R1,IL1R2,IL2RG,IL33,IL4R,IL6R,IL7R,ITGA5,JAK2,JUN,LIF,LTA,MAP2K1,MAP2K3,MAP2K5,MAP3K14,MAP3K8,MAPK1,MAPK12,MAPK7,MAPK8,MAPKAPK2,MAPKAPK3,MEF2A,MEF2C,MKNK1,MKNK2,MTOR,NAPEPLD,NFAT5,NF…
Type I Diabetes Mellitus Signaling	2.95	15	0.515	3.651	5	CD80,CYCS,FADD,IFNG,IFNGR1,IKBKE,IL12A,IL12B,IL1B,IL1R1,IL1RAP,IRF1,JAK2,LTA,MAP2K3,MAP3K14,MAPK1,MAPK12,MAPK8,MYD88,NFKB1,NFKB2,NFKBIA,NFKBIB,NFKBID,NFKBIE,NGFR,NOS2,RIPK1,SOCS3,STAT1,TNF,TNFRSF1B,TRAF2
Role of RIG1-like Receptors in Antiviral Innate Immunity	3.63	12	0.739	3.606	6	DDX58,FADD,IFIH1,IKBKE,IRF7,NFKB1,NFKB2,NFKBIA,NFKBIB,NFKBID,NFKBIE,RIPK1,TANK,TBK1,TRAF2,TRAF3,TRIM25
MIF Regulation of Innate Immunity	1.5	57	0.565	3.606	7	CD14,JUN,MAPK1,MAPK12,MAPK8,NFKB1,NFKB2,NFKBIA,NFKBIB,NFKBID,NFKBIE,NOS2,PTGS2
HMGB1 Signaling	2.36	24	0.439	3.569	8	CCL2,CLCF1,CXCL8,HMGB1,ICAM1,IFNG,IFNGR1,IL12A,IL12B,IL15,IL17A,IL1A,IL1B,IL1R1,IL33,JUN,LIF,LTA,MAP2K1,MAP2K3,MAP2K5,MAPK1,MAPK12,MAPK8,NFKB1,NFKB2,NGFR,OSM,PIK3CB,PIK3CD,PIK3R3,PIK3R5,RALA,RHOQ,RHOU,RND3,RRAS,RRAS2,SERPINE1,TGFB2,TNF,TNFRSF1B,TNFSF10,TNFSF13,TNFSF13B,TNFSF15,TNFSF8
iNOS Signaling	2.34	26	0.571	3.441	9	CD14,IFNG,IFNGR1,IKBKE,IRAK2,IRAK3,IRF1,JAK2,JUN,MAPK1,MAPK12,MYD88,NFKB1,NFKB2,NFKBIA,NFKBIB,NFKBID,NFKBIE,NOS2,STAT1
Acute Phase Response Signaling	4.38	4	0.527	3.202	10	A2M,C1S,CRABP2,GRB2,HMOX2,IKBKE,IL1A,IL1B,IL1R1,IL1RAP,IL1RN,IL33,IL6R,JAK2,JUN,MAP2K1,MAP2K3,MAP3K14,MAPK1,MAPK12,MAPK8,MTOR,MYD88,NFKB1,NFKB2,NFKBIA,NFKBIB,NFKBID,NFKBIE,NGFR,OSM,OSMR,PIK3CB,PIK3CD,PIK3R3,PTPN11,RALA,RIPK1,RRAS,RRAS2,SERPINE1,SERPINF1,SOCS3,SOD2,TNF,TNFRSF1B,TRAF2,VWF
IL-1 Signaling	1.57	52	0.456	3.128	11	ADCY7,GNAI3,GNAS,GNB5,IKBKE,IL1A,IL1R1,IL1RAP,IRAK2,IRAK3,JUN,MAP2K3,MAP3K14,MAPK1,MAPK12,MAPK8,MYD88,NFKB1,NFKB2,NFKBIA,NFKBIB,NFKBID,NFKBIE,PRKAG1,PRKAG2,PRKAR2B
PI3K Signaling in B Lymphocytes	2.24	33	0.452	3.087	12	ATF1,ATF3,ATF4,BLNK,CD40,FOXO3,FYN,IKBKE,IL4R,IRS2,JUN,LYN,MALT1,MAP2K1,MAPK1,NFAT5,NFATC3,NFKB1,NFKB2,NFKBIA,NFKBIB,NFKBID,NFKBIE,PDIA3,PIK3AP1,PIK3CB,PIK3CD,PLCB2,PLCB3,PLCL2,PLEKHA2,PLEKHA3,PRKCB,PTEN,RALA,RRAS,RRAS2,SYK
Dendritic Cell Maturation	2.58	16	0.455	3.015	13	ATF4,CD1A,CD1D,CD40,CD58,CD80,CREB3L4,ICAM1,IKBKE,IL12A,IL12B,IL15,IL1A,IL1B,IL1RN,IL23A,IL33,IRF8,JAK2,LTA,MAP3K14,MAPK1,MAPK12,MAPK8,MYD88,NFKB1,NFKB2,NFKBIA,NFKBIB,NFKBID,NFKBIE,NGFR,PDIA3,PIK3CB,PIK3CD,PIK3R3,PIK3R5,PLCB2,PLCB3,PLCL2,RELB,STAT1,TLR2,TNF,TNFRSF1B,TREM2
Hepatic Fibrosis Signaling Pathway	2.37	22	0.391	3	14	ACVR1B,ACVR2B,ATF4,BMPR2,CCL2,CCL5,CD40,CDKN1B,CREB3L4,CTNNB1,CXCL8,EDN1,FOXO4,GNAI3,HIF1A,ICAM1,IKBKE,IL17A,IL1A,IL1B,IL1R1,IL1R2,IL1RAP,IL1RN,IL33,IRAK2,IRAK3,IRS2,ITGA5,JAK2,JUN,MAP2K1,MAP2K3,MAP2K5,MAPK1,MAPK12,MAPK8,MTOR,MYD88,MYL12B,NFKB1,NFKB2,NFKBIA,NFKBIB,NFKBID,NFKBIE,NGFR,PDCD4,PIK3CB,PIK3CD,PIK3R3,PIK3R5,PRKAG1,PRKAG2,PRKAR2B,PRKCA,PRKCB,PRKCD,PTEN,PTK2,RALA,RHOQ,RHOU,RIPK1,RND3,RRAS,…
Toll-like Receptor Signaling	2.19	41	0.5	2.982	15	CD14,EIF2AK2,IL12A,IL12B,IL1A,IL1B,IL1RN,IL33,IRAK2,IRAK3,JUN,MAP2K3,MAP3K14,MAPK1,MAPK12,MAPK8,MYD88,NFKB1,NFKB2,NFKBIA,TICAM1,TLR2,TLR5,TLR8,TNF,TRAF1
Cholecystokinin/Gastrin-mediated Signaling	1.36	67	0.423	2.921	16	GRB2,IL1A,IL1B,IL1RN,IL33,JUN,MAP2K1,MAP2K3,MAP2K5,MAPK1,MAPK12,MAPK7,MAPK8,MEF2A,MEF2C,PLCB2,PLCB3,PRKCA,PRKCB,PRKCD,PTGS2,PTK2,PXN,RALA,RHOQ,RHOU,RND3,RRAS,RRAS2,TNF
Neuroinflammation Signaling Pathway	2.37	23	0.409	2.794	17	ACVR1B,ACVR2B,ATF4,BMPR2,CCL2,CCL5,CD40,CD80,CFLAR,CREB3L4,CTNNB1,CX3CR1,CXCL10,CXCL8,GDNF,GRINA,HMGB1,ICAM1,IFNG,IFNGR1,IKBKE,IL12A,IL12B,IL1B,IL1R1,IL6R,IRAK2,IRAK3,IRF7,JAK2,JUN,MAPK1,MAPK12,MAPK7,MAPK8,MYD88,NAIP,NFAT5,NFATC3,NFKB1,NFKB2,NLRP3,NOS2,P2RX7,PIK3CB,PIK3CD,PIK3R3,PIK3R5,PTGS2,RIPK1,SLC1A2,SLC1A3,SOD2,STAT1,SYK,TBK1,TGFB2,TGFBR2,TICAM1,TLR2,TLR5,TLR8,TNF,TRAF3,TREM2
Role of Pattern Recognition Receptors in Recognition of Bacteria and Viruses	4.23	5	0.516	2.746	18	CCL5,CLCF1,CLEC6A,CXCL8,DDX58,EIF2AK2,IFIH1,IFNG,IL12A,IL12B,IL15,IL17A,IL1A,IL1B,IL33,IRF7,LIF,LTA,MAPK1,MAPK12,MAPK8,MYD88,NFKB1,NFKB2,NLRP3,OAS1,OAS2,OSM,PIK3CB,PIK3CD,PIK3R3,PIK3R5,PRKCA,PRKCB,PRKCD,PTX3,RIPK2,SYK,TGFB2,TICAM1,TLR2,TLR5,TLR8,TNF,TNFSF10,TNFSF13,TNFSF13B,TNFSF15,TNFSF8
LPS-stimulated MAPK Signaling	1.57	53	0.456	2.746	19	ATF1,CD14,IKBKE,JUN,MAP2K1,MAP2K3,MAP3K14,MAPK1,MAPK12,MAPK8,NFKB1,NFKB2,NFKBIA,NFKBIB,NFKBID,NFKBIE,PIK3CB,PIK3CD,PIK3R3,PIK3R5,PRKCA,PRKCB,PRKCD,RALA,RRAS,RRAS2
4-1BB Signaling in T Lymphocytes	2.06	43	0.6	2.714	20	IKBKE,JUN,MAP2K1,MAP3K14,MAPK1,MAPK12,MAPK8,NFKB1,NFKB2,NFKBIA,NFKBIB,NFKBID,NFKBIE,TRAF1,TRAF2
B Cell Activating Factor Signaling	2.24	34	0.581	2.673	21	IKBKE,JUN,MAP3K14,MAPK1,MAPK12,MAPK8,NFAT5,NFATC3,NFKB1,NFKB2,NFKBIA,NFKBIB,NFKBID,NFKBIE,TNFSF13B,TRAF1,TRAF2,TRAF3
TNFR1 Signaling	1.41	65	0.5	2.668	22	CYCS,FADD,IKBKE,JUN,MAP3K14,MAPK8,NAIP,NFKB1,NFKB2,NFKBIA,NFKBIB,NFKBID,NFKBIE,RIPK1,TANK,TNF,TRAF2
p38 MAPK Signaling	3.47	13	0.529	2.611	23	ATF1,ATF4,CREB3L4,DAXX,DUSP1,DUSP10,EEF2K,FADD,HMGN1,IL1A,IL1B,IL1R1,IL1R2,IL1RAP,IL1RN,IL33,IRAK2,IRAK3,MAP2K3,MAPK12,MAPKAPK2,MAPKAPK3,MEF2A,MEF2C,MKNK1,MKNK2,RPS6KA2,RPS6KA4,RPS6KA5,STAT1,TGFB2,TGFBR2,TIFA,TNF,TNFRSF1B,TRAF2
Activation of IRF by Cytosolic Pattern Recognition Receptors	3.8	6	0.641	2.6	24	CD40,DDX58,FADD,IFIH1,IFIT2,IKBKE,IRF7,IRF9,JUN,LTA,MAPK12,MAPK8,NFKB1,NFKB2,NFKBIA,NFKBIB,NFKBID,NFKBIE,RIPK1,SIKE1,STAT1,TANK,TBK1,TNF,TRAF3
TNFR2 Signaling	3.8	7	0.75	2.5	25	IKBKE,JUN,LTA,MAP3K14,MAPK8,NAIP,NFKB1,NFKB2,NFKBIA,NFKBIB,NFKBID,NFKBIE,TANK,TBK1,TNF,TNFRSF1B,TRAF1,TRAF2
Interferon Signaling	1.5	58	0.565	2.309	26	BAK1,IFIT1,IFNAR2,IFNG,IFNGR1,IRF1,IRF9,JAK2,MX1,OAS1,PTPN2,STAT1,TAP1
Th17 Activation Pathway	2.2	38	0.523	2.294	27	CCL20,HIF1A,HSP90AA1,HSP90AB1,IFNG,IL12A,IL12B,IL17A,IL1B,IL1R1,IL23A,IL6R,IRAK2,IRAK3,JAK2,MTOR,MYD88,NFAT5,NFATC3,NFKB1,NFKB2,PTGER4,SOCS3
Osteoarthritis Pathway	2.34	27	0.444	2.271	28	ANKH,ANXA2,ATF4,BMPR2,CASP4,CREB3L4,CTNNB1,CXCL8,FADD,FOXO3,HDAC3,HDAC4,HIF1A,HMGB1,IL1B,IL1R1,IL1R2,IL1RAP,ITGA5,JAG1,MEF2C,MTF1,MTOR,NAMPT,NFKB1,NFKB2,NOS2,NOTCH1,P2RX7,PRKAG1,PRKAG2,PTGS2,S100A8,S100A9,S1PR2,SDC4,SIK3,TGFBR2,TLR2,TNF,TNFRSF1B,VEGFA,VEGFB,VEGFC
NF-κB Activation by Viruses	1.5	59	0.455	2.2	29	EIF2AK2,IKBKE,ITGA5,ITGA6,ITGB5,MAP3K14,MAPK1,NFKB1,NFKB2,NFKBIA,NFKBIB,NFKBID,NFKBIE,PIK3CB,PIK3CD,PIK3R3,PIK3R5,PRKCA,PRKCB,PRKCD,RALA,RIPK1,RRAS,RRAS2,TRAF2
NF-κB Signaling	1.97	45	0.412	2.021	30	BMPR2,CD40,EIF2AK2,FADD,HDAC1,IL1A,IL1B,IL1R1,IL1R2,IL1RN,IL33,IRAK3,LTA,MALT1,MAP3K14,MAP3K8,MAPK8,MYD88,NFKB1,NFKB2,NFKBIA,NFKBIB,NFKBID,NFKBIE,NGFR,PELI1,PIK3CB,PIK3CD,PIK3R3,PIK3R5,PRKCB,RALA,RELB,RIPK1,RRAS,RRAS2,TANK,TBK1,TGFBR2,TLR2,TLR5,TLR8,TNF,TNFRSF11A,TNFRSF1B,TNFSF13B,TRAF2,TRAF3,UBE2N
CD27 Signaling in Lymphocytes	1.49	60	0.5	1.941	31	BCL2L1,CYCS,IKBKE,JUN,MAP2K1,MAP2K3,MAP2K5,MAP3K14,MAP3K8,MAPK12,MAPK8,NFKB1,NFKB2,NFKBIA,NFKBIB,NFKBID,NFKBIE,TRAF2
CD40 Signaling	3.69	10	0.574	1.89	32	ATF1,CD40,FCER2,ICAM1,IKBKE,JUN,LTA,MAP2K1,MAP2K3,MAP2K5,MAP3K14,MAPK1,MAPK12,MAPK8,MAPKAPK2,NFKB1,NFKB2,NFKBIA,NFKBIB,NFKBID,NFKBIE,PIK3CB,PIK3CD,PIK3R3,PIK3R5,PTGS1,PTGS2,TANK,TRAF1,TRAF2,TRAF3
Type II Diabetes Mellitus Signaling	2.2	39	0.471	1.89	33	ACSL1,ACSL6,ADIPOR1,IKBKE,IRS2,MAP3K14,MAPK1,MAPK12,MAPK8,MTOR,NFKB1,NFKB2,NFKBIA,NFKBIB,NFKBID,NFKBIE,NGFR,PIK3CB,PIK3CD,PIK3R3,PIK3R5,PKM,PRKAG1,PRKAG2,PRKCA,PRKCB,PRKCD,SMPD3,SOCS3,TNF,TNFRSF1B,TRAF2
Apelin Endothelial Signaling Pathway	1.57	54	0.432	1.768	34	ADCY7,CCL2,GNAI3,GNAS,HDAC4,HDAC5,HIF1A,ICAM1,JUN,MAP2K1,MAPK1,MAPK12,MAPK8,MEF2A,MEF2C,MTOR,NFKB1,NFKB2,PIK3CB,PIK3CD,PIK3R3,PIK3R5,PLCB2,PLCB3,PRKAG1,PRKAG2,PRKCA,PRKCB,PRKCD,RALA,RRAS,RRAS2
Role of PKR in Interferon Induction and Antiviral Response	1.82	46	0.442	1.715	35	ATF3,CYCS,DDX58,EIF2AK2,FADD,HMGB1,HSP90AA1,HSP90AB1,HSPA14,HSPA5,HSPA6,IFIH1,IFNAR2,IFNG,IFNGR1,IKBKE,IL1B,IRF1,IRF9,JUN,MAP2K3,MAPK1,MAPK12,MAPK8,MYD88,NFKB1,NFKB2,NFKBIA,NFKBIB,NFKBID,NFKBIE,STAT1,TNF,TRAF3
Induction of Apoptosis by HIV1	2.2	40	0.523	1.46	36	BAK1,BCL2L1,CYCS,DAXX,FADD,IKBKE,MAP3K14,MAPK12,MAPK8,NAIP,NFKB1,NFKB2,NFKBIA,NFKBIB,NFKBID,NFKBIE,NGFR,RIPK1,SLC25A5,TNF,TNFRSF1B,TRAF1,TRAF2
Role of IL-17F in Allergic Inflammatory Airway Diseases	1.57	55	0.56	1.387	37	ATF4,CCL2,CCL4,CREB3L4,CXCL10,CXCL8,IL1B,MAP2K1,MAPK1,NFKB1,NFKB2,RPS6KA2,RPS6KA4,RPS6KA5
Hypoxia Signaling in the Cardiovascular System	2.5	18	0.529	1.155	38	ATF4,CREB3L4,EDN1,HIF1A,HIF1AN,HSP90AA1,HSP90AB1,JUN,NFKBIA,NFKBIB,NFKBID,NFKBIE,NQO1,PTEN,UBE2B,UBE2D3,UBE2D4,UBE2E1,UBE2E2,UBE2F,UBE2H,UBE2J1,UBE2J2,UBE2N,UBE2Q1,UBE2W,VEGFA
Death Receptor Signaling	1.65	49	0.464	1	39	CFLAR,CYCS,DAXX,FADD,IKBKE,MAP3K14,MAPK8,NAIP,NFKB1,NFKB2,NFKBIA,NFKBIB,NFKBID,NFKBIE,PARP1,PARP14,RIPK1,SPTAN1,TANK,TBK1,TNF,TNFRSF1B,TNFRSF21,TNFSF10,TNFSF15,TRAF2
April Mediated Signaling	2.24	35	0.581	0.943	40	IKBKE,JUN,MAP3K14,MAPK1,MAPK12,MAPK8,NFAT5,NFATC3,NFKB1,NFKB2,NFKBIA,NFKBIB,NFKBID,NFKBIE,TNFSF13,TRAF1,TRAF2,TRAF3
TWEAK Signaling	2.24	36	0.625	0.258	41	CYCS,FADD,IKBKE,MAP3K14,NAIP,NFKB1,NFKB2,NFKBIA,NFKBIB,NFKBID,NFKBIE,RIPK1,TRAF1,TRAF2,TRAF3
Hepatic Cholestasis	5.2	1	0.545	0	42	ABCC3,ADCY7,CD14,CLCF1,CXCL8,CYP27A1,ESR1,IFNG,IKBKE,IL12A,IL12B,IL15,IL17A,IL1A,IL1B,IL1R1,IL1R2,IL1RAP,IL1RN,IL33,IRAK2,IRAK3,JUN,LIF,LTA,MAP3K14,MAPK12,MAPK8,MYD88,NFKB1,NFKB2,NFKBIA,NFKBIB,NFKBID,NFKBIE,NGFR,OSM,PRKAG1,PRKAG2,PRKAR2B,PRKCA,PRKCB,PRKCD,RXRA,SLC4A2,TGFB2,TNF,TNFRSF1B,TNFSF10,TNFSF13,TNFSF13B,TNFSF15,TNFSF8,TRAF2
Role of Macrophages, Fibroblasts and Endothelial Cells in Rheumatoid Arthritis	3.78	8	0.444	0	43	ATF4,CCL2,CCL5,CEBPA,CEBPG,CREB3L4,CTNNB1,CXCL8,ICAM1,IKBKE,IL15,IL17A,IL1A,IL1B,IL1R1,IL1R2,IL1RAP,IL1RN,IL33,IL6R,IRAK2,IRAK3,JAK2,JUN,LTA,MAP2K1,MAP2K3,MAP3K14,MAPK1,MAPKAPK2,MYD88,NFAT5,NFATC3,NFKB1,NFKBIA,NFKBIB,NFKBID,NFKBIE,NGFR,NLK,NOS2,OSM,PDIA3,PIK3CB,PIK3CD,PIK3R3,PIK3R5,PLCB2,PLCB3,PLCL2,PRKCA,PRKCB,PRKCD,RALA,RIPK1,RRAS,RRAS2,RYK,SOCS3,TLR2,TLR5,TLR8,TNF,TNFRSF1B,TNFSF13B,TRAF1,TRAF2…
Role of Hypercytokinemia/hyperchemokinemia in the Pathogenesis of Influenza	3.63	11	0.789	0	44	CCL2,CCL4,CCL5,CXCL10,CXCL8,IFNG,IL12A,IL12B,IL15,IL17A,IL1A,IL1B,IL1RN,IL33,TNF
Role of Cytokines in Mediating Communication between Immune Cells	3.27	14	0.778	0	45	CSF3,CXCL8,IFNG,IL12A,IL12B,IL15,IL17A,IL1A,IL1B,IL1RN,IL23A,IL27,IL33,TNF
Differential Regulation of Cytokine Production in Intestinal Epithelial Cells by IL-17A and IL-17F	2.5	17	0.786	0	46	CCL2,CCL4,CCL5,CSF3,IFNG,IL12A,IL12B,IL17A,IL1A,IL1B,TNF
Role of IL-17A in Arthritis	2.4	20	0.545	0	47	CCL2,CCL20,CCL5,CXCL2,CXCL8,IL17A,MAP2K1,MAP2K3,MAPK1,MAPK12,MAPK8,MAPKAPK2,NFKB1,NFKB2,NFKBIA,NFKBIB,NFKBID,NFKBIE,NOS2,PIK3CB,PIK3CD,PIK3R3,PIK3R5,PTGS2
Communication between Innate and Adaptive Immune Cells	2.37	21	0.568	0	48	CCL3L3,CCL4,CCL5,CD40,CD80,CXCL10,CXCL8,IFNG,IL12A,IL12B,IL15,IL1A,IL1B,IL1RN,IL33,TLR2,TLR5,TLR8,TNF,TNFSF13,TNFSF13B
IL-12 Signaling and Production in Macrophages	2.34	25	0.473	0	49	CD40,IFNG,IFNGR1,IKBKE,IL12A,IL12B,IL23A,IRF1,IRF8,JMJD6,JUN,MAP2K1,MAP3K8,MAPK1,MAPK12,MAPK8,MST1R,MYD88,NFKB1,NFKB2,NFKBIB,NOS2,PIK3CB,PIK3CD,PIK3R3,PIK3R5,PRKCA,PRKCB,PRKCD,RXRA,S100A8,STAT1,TGFB2,TLR2,TNF
IL-10 Signaling	2.28	29	0.521	0	50	ARG2,CD14,IKBKE,IL1A,IL1B,IL1R1,IL1R2,IL1RAP,IL1RN,IL33,IL4R,JUN,MAP2K3,MAP3K14,MAPK1,MAPK12,MAPK8,NFKB1,NFKB2,NFKBIA,NFKBIB,NFKBID,NFKBIE,SOCS3,TNF
Glucocorticoid Receptor Signaling	2.25	31	0.395	0	51	A2M,ADRB2,BAG1,BCL2L1,CCL2,CCL5,CCNH,CEBPA,CXCL2,CXCL8,DUSP1,ESR1,FKBP5,FOXO3,GRB2,GTF2A2,GTF2E2,GTF2H1,HLTF,HMGB1,HSP90AA1,HSP90AB1,HSPA14,HSPA5,HSPA6,ICAM1,IFNG,IKBKE,IL1B,IL1R2,IL1RN,JAK2,JUN,MAP2K1,MAP3K14,MAPK1,MAPK12,MAPK8,NFAT5,NFATC3,NFKB1,NFKBIA,NFKBIB,NFKBID,NFKBIE,NOS2,PIK3CB,PIK3CD,PIK3R3,PIK3R5,PLAU,POLR2B,POLR2K,PRKAG1,PRKAG2,PTGES3,PTGS2,RALA,RRAS,RRAS2,SERPINE1,SGK1,SRA1,STAT1,TAF…
Granulocyte Adhesion and Diapedesis	2.24	32	0.471	0	52	CCL1,CCL2,CCL20,CCL3L3,CCL4,CCL5,CCL8,CSF3,CXCL10,CXCL16,CXCL2,CXCL8,GNAI3,ICAM1,ICAM2,IL1A,IL1B,IL1R1,IL1R2,IL1RAP,IL1RN,IL33,ITGA5,ITGA6,MMP14,MSN,NGFR,PECAM1,SDC4,SELPLG,THY1,TNF,TNFRSF1B
Protein Ubiquitination Pathway	2.23	37	0.404	0	53	BAG1,DNAJA1,DNAJB11,DNAJB5,DNAJB9,DNAJC15,DNAJC18,DNAJC24,DNAJC30,DNAJC7,HSP90AA1,HSP90AB1,HSPA14,HSPA5,HSPA6,HSPB11,IFNG,PSMA2,PSMA3,PSMA4,PSMA5,PSMA6,PSMB10,PSMB2,PSMB3,PSMB4,PSMB5,PSMB6,PSMB7,PSMB9,PSMC6,PSMD11,PSMD14,PSMD2,PSMD3,PSMD7,PSMD8,PSME1,SMURF1,TAP1,TAP2,TRAP1,UBA1,UBE2B,UBE2D3,UBE2D4,UBE2E1,UBE2E2,UBE2F,UBE2H,UBE2J1,UBE2J2,UBE2N,UBE2Q1,UBE2W,UCHL3,USP15,USP18,USP25,USP42,USP8
Altered T Cell and B Cell Signaling in Rheumatoid Arthritis	2.09	42	0.5	0	54	CD40,CD80,IFNG,IL12A,IL12B,IL15,IL17A,IL1A,IL1B,IL1RN,IL23A,IL33,LTA,MAP3K14,NFKB1,NFKB2,RELB,SLAMF1,TLR2,TLR5,TLR8,TNF,TNFSF13,TNFSF13B,TRAF3
Differential Regulation of Cytokine Production in Macrophages and T Helper Cells by IL-17A and IL-17F	1.97	44	0.75	0	55	CCL2,CCL4,CCL5,CSF3,IL12A,IL12B,IL17A,IL1B,TNF
MSP-RON Signaling Pathway	1.57	50	0.533	0	56	CCL2,CCR2,CSF2RB,IFNG,IL12A,IL12B,JAK2,MST1R,NOS2,PIK3CB,PIK3CD,PIK3R3,PIK3R5,RPS6KA2,TLR2,TNF
G-Protein Coupled Receptor Signaling	1.57	51	0.397	0	57	ADCY7,ADORA2A,ADRB2,ATF4,CREB3L4,DUSP1,DUSP6,FICD,FYN,GDPD1,GNAI3,GNAS,GRB2,HCAR3,IKBKE,LAMTOR3,LTB4R,MAP2K1,MAP3K8,MAPK1,NAPEPLD,NFKB1,NFKB2,NFKBIA,NFKBIB,NFKBID,NFKBIE,PDE4B,PDE8A,PIK3CB,PIK3CD,PIK3R3,PIK3R5,PLCB2,PLCB3,PRKAG1,PRKAG2,PRKAR2B,PRKCA,PRKCB,PTGER4,PTGIR,RALA,RASA1,RASGRP1,RRAS,RRAS2,S1PR1
Xenobiotic Metabolism Signaling	1.53	56	0.391	0	58	ABCC3,ALDH18A1,ALDH2,ALDH7A1,ALDH9A1,CAT,CHST11,CHST15,CHST3,DNAJC7,FMO5,GCLC,GSTM3,HDAC4,HDAC5,HSP90AA1,HSP90AB1,IL1A,IL1B,MAOA,MAP2K1,MAP2K3,MAP2K5,MAP3K14,MAP3K8,MAPK1,MAPK12,MAPK7,MAPK8,MGMT,NDST1,NFKB1,NFKB2,NOS2,NQO1,PIK3CB,PIK3CD,PIK3R3,PIK3R5,PRKCA,PRKCB,PRKCD,PTGES3,RALA,RRAS,RRAS2,RXRA,SMOX,SRA1,TNF
Agranulocyte Adhesion and Diapedesis	1.47	61	0.443	0	59	CCL1,CCL2,CCL20,CCL3L3,CCL4,CCL5,CCL8,CXCL10,CXCL16,CXCL2,CXCL8,GNAI3,ICAM1,ICAM2,IL1A,IL1B,IL1R1,IL1RN,IL33,ITGA5,ITGA6,MMP14,MSN,PECAM1,SDC4,SELPLG,TNF
IL-17 Signaling	1.42	62	0.453	0	60	CCL2,CXCL10,CXCL8,IL17A,JAK2,JUN,MAP2K1,MAP2K3,MAP3K14,MAPK1,MAPK12,MAPK8,MAPKAPK2,NFKB1,NOS2,PIK3CB,PIK3CD,PIK3R3,PIK3R5,PTGS2,RALA,RRAS,RRAS2,TIMP1
Role of Osteoblasts, Osteoclasts and Chondrocytes in Rheumatoid Arthritis	1.41	63	0.396	0	61	ACP5,ADAM17,BMP1,BMPR2,CTNNB1,IFNG,IKBKE,IL17A,IL1A,IL1B,IL1R1,IL1R2,IL1RAP,IL1RN,IL33,ITGA5,JUN,MAP2K3,MAP3K14,MAPK1,MAPK12,MAPK8,MMP14,NAIP,NFAT5,NFATC3,NFKB1,NFKBIA,NFKBIB,NFKBID,NFKBIE,NGFR,PIK3CB,PIK3CD,PIK3R3,PIK3R5,SMURF1,TNF,TNFRSF11A,TNFRSF1B,TRAF2,WNT5A
Role of Tissue Factor in Cancer	1.41	64	0.415	0	62	ARRB1,ARRB2,BCL2L1,CXCL8,EIF4E,F3,FYN,HBEGF,HCK,IL1B,ITGA6,ITGB5,JAK2,LYN,MAPK1,MAPK12,MTOR,PDIA6,PIK3CB,PIK3CD,PIK3R3,PIK3R5,PLAUR,PRKCA,PTEN,PTPN11,RALA,RPS6KA2,RPS6KA4,RPS6KA5,RRAS,RRAS2,VEGFA,VEGFC
Role of JAK1 and JAK3 in γc Cytokine Signaling	1.39	66	0.467	0	63	BLNK,GRB2,IL15,IL15RA,IL2RG,IL4R,IL7R,IRS2,JAK2,MAPK1,PIK3CB,PIK3CD,PIK3R3,PIK3R5,PTPN11,RALA,RRAS,RRAS2,SOCS3,STAT1,SYK
Regulation of IL-2 Expression in Activated and Anergic T Lymphocytes	1.33	68	0.444	0	64	CD80,FYN,GRB2,IKBKE,JUN,LAT,MALT1,MAP2K1,MAPK1,MAPK12,MAPK8,NFAT5,NFATC3,NFKB1,NFKB2,NFKBIA,NFKBIB,NFKBID,NFKBIE,RALA,RRAS,RRAS2,TGFB2,TGFBR2
Apoptosis Signaling	1.71	47	0.459	-0.577	65	BAK1,BCL2A1,BCL2L1,CAPN1,CAPN2,CAPN5,CYCS,IKBKE,MAP2K1,MAP3K14,MAPK1,MAPK8,MCL1,NAIP,NFKB1,NFKB2,NFKBIA,NFKBIB,NFKBID,NFKBIE,PARP1,PRKCA,RALA,RRAS,RRAS2,SPTAN1,TNF,TNFRSF1B
Antioxidant Action of Vitamin C	2.5	19	0.529	-1.633	66	ABHD3,CSF2RA,CSF2RB,IKBKE,JAK2,MAPK1,MAPK12,MAPK8,NAPEPLD,NFKB1,NFKB2,NFKBIA,NFKBIB,NFKBID,NFKBIE,PDIA3,PLA2G7,PLCB2,PLCB3,PLCL2,PLD1,PLD3,PLD4,SLC2A1,TNF,TXN,TXNRD1
PPARα/RXRα Activation	2.3	28	0.432	-3.363	67	ACVR1B,ACVR2B,ADCY7,ADIPOR1,BMPR2,GK,GNAS,GPD2,GRB2,HSP90AA1,HSP90AB1,IKBKE,IL1B,IL1R1,IL1R2,IL1RAP,ITGB5,JAK2,JUN,LPL,MAP2K1,MAP2K3,MAP3K14,MAPK1,MAPK8,MED24,MEF2C,NFKB1,NFKB2,NFKBIA,NFKBIB,NFKBID,NFKBIE,PDIA3,PLCB2,PLCB3,PLCL2,PRKAG1,PRKAG2,PRKAR2B,PRKCA,PRKCB,RALA,RRAS,RRAS2,RXRA,TGFB2,TGFBR2
PPAR Signaling	2.27	30	0.484	-4.49	68	GRB2,HSP90AA1,HSP90AB1,IKBKE,IL1A,IL1B,IL1R1,IL1R2,IL1RAP,IL1RN,IL33,JUN,MAP2K1,MAP3K14,MAPK1,NFKB1,NFKB2,NFKBIA,NFKBIB,NFKBID,NFKBIE,NGFR,PTGS2,RALA,RRAS,RRAS2,RXRA,SRA1,TNF,TNFRSF1B,TRAF2

### Sheet: 2) IPA canon pathways 48 hpi
Ingenuity Canonical Pathways	-log(B-H P-value)	Rank [-log(B-H P-value)]	Ratio	Activation z-score	Rank [activation z score]	Pathway genes
Systemic Lupus Erythematosus In B Cell Signaling Pathway	3.46	3	0.529	4.638	1	AKT2,BCL2L1,BTK,CBL,CCND1,CD40,CLCF1,CTNNB1,CXCL8,FGR,FOS,FOXO3,FOXO4,FYN,GRB2,HCK,IFIH1,IFIT2,IFNAR2,IFNG,IFNGR1,IL10,IL12A,IL12B,IL15,IL17A,IL18,IL1A,IL1B,IL33,IL6R,INPP5F,IRF3,IRF5,IRF7,IRF9,JAK2,JUN,LIF,LTA,LYN,MAP2K1,MAP2K2,MAPK1,MCL1,MTOR,MYD88,NFAT5,NFATC3,NFKB1,NFKB2,OSM,PIK3AP1,PIK3CA,PIK3CD,PIK3R3,PIK3R5,PIK3R6,PRKCA,PRKCB,PRKCD,PTPN11,RAC1,RALA,RRAS,STAT1,STAT2,SYK,SYNJ2,TBK1,TGFB2,TIC…
Cardiac Hypertrophy Signaling (Enhanced)	1.57	34	0.437	3.92	2	ACVR1B,ACVR2B,ADRB2,AKT2,ATF6,BMPR2,CLCF1,CSF2RB,CTNNB1,CXCL8,CYBB,EDN1,EIF2B5,EIF4E,FGF1,FICD,FZD1,GDPD1,GNA12,GNAI3,GNAS,GNB1,GSK3A,HDAC1,HDAC3,HDAC4,HDAC5,HDAC6,IFNG,IKBKE,IL12A,IL12B,IL13RA1,IL13RA2,IL15,IL15RA,IL17A,IL17RC,IL18,IL1A,IL1B,IL1R2,IL2RA,IL33,IL4R,IL6R,IL7R,INPP5F,ITGA5,JAK2,JUN,LIF,LTA,MAP2K1,MAP2K2,MAP2K3,MAP3K1,MAP3K3,MAP3K8,MAPK1,MAPK11,MAPK7,MAPK8,MAPKAPK2,MAPKAPK3,MEF2C,MKN…
IL-6 Signaling	1.94	18	0.529	3.812	3	A2M,AKT2,CD14,CSNK2A1,CXCL8,FOS,GRB2,IKBKE,IL18,IL1A,IL1B,IL1R2,IL1RAP,IL1RN,IL33,IL6R,JAK2,JUN,MAP2K1,MAP2K2,MAP2K3,MAPK1,MAPK11,MAPK8,MAPKAPK2,MCL1,NFKB1,NFKB2,NFKBIA,NFKBIB,NFKBID,NFKBIE,NGFR,PIK3CA,PIK3CD,PIK3R3,PIK3R5,PIK3R6,PTPN11,RALA,RRAS,SOCS3,TNF,TRAF2,VEGFA
HMGB1 Signaling	1.34	44	0.477	3.795	4	AKT2,CCL2,CLCF1,CXCL8,FOS,HMGB1,ICAM1,IFNG,IFNGR1,IL12A,IL12B,IL15,IL17A,IL18,IL1A,IL1B,IL33,JUN,LIF,LTA,MAP2K1,MAP2K2,MAP2K3,MAPK1,MAPK11,MAPK8,NFKB1,NFKB2,NGFR,OSM,PIK3CA,PIK3CD,PIK3R3,PIK3R5,PIK3R6,RAC1,RALA,RHOC,RHOQ,RHOU,RRAS,SERPINE1,SP1,TGFB2,TLR4,TNF,TNFSF10,TNFSF13,TNFSF13B,TNFSF14,TNFSF15
Role of RIG1-like Receptors in Antiviral Innate Immunity	2.73	7	0.783	3.742	5	DDX58,FADD,IFIH1,IKBKE,IRF3,IRF7,NFKB1,NFKB2,NFKBIA,NFKBIB,NFKBID,NFKBIE,RIPK1,TANK,TBK1,TRAF2,TRAF3,TRIM25
Type I Diabetes Mellitus Signaling	1.83	22	0.545	3.651	6	BID,CD80,CYCS,FADD,FAS,FCER1G,HSPD1,IFNG,IFNGR1,IKBKE,IL12A,IL12B,IL1B,IL1RAP,IRF1,JAK2,LTA,MAP2K3,MAPK1,MAPK11,MAPK8,MYD88,NFKB1,NFKB2,NFKBIA,NFKBIB,NFKBID,NFKBIE,NGFR,NOS2,PIAS1,RIPK1,SOCS3,STAT1,TNF,TRAF2
Dendritic Cell Maturation	1.54	36	0.49	3.647	7	AKT2,ATF4,B2M,CD1A,CD1D,CD40,CD80,CREB3L4,FCER1G,ICAM1,IKBKE,IL10,IL12A,IL12B,IL15,IL18,IL1A,IL1B,IL1RN,IL23A,IL33,JAK2,LTA,MAPK1,MAPK11,MAPK8,MYD88,NFKB1,NFKB2,NFKBIA,NFKBIB,NFKBID,NFKBIE,NGFR,PDIA3,PIK3CA,PIK3CD,PIK3R3,PIK3R5,PIK3R6,PLCB2,RELB,STAT1,STAT2,STAT4,TLR2,TLR3,TLR4,TNF,TREM2
MIF Regulation of Innate Immunity	1.83	21	0.696	3.5	8	CD14,FOS,JUN,MAPK1,MAPK8,MIF,NFKB1,NFKB2,NFKBIA,NFKBIB,NFKBID,NFKBIE,NOS2,PLA2G5,PTGS2,TLR4
MIF-mediated Glucocorticoid Regulation	1.66	31	0.75	3.464	9	CD14,MAPK1,MIF,NFKB1,NFKB2,NFKBIA,NFKBIB,NFKBID,NFKBIE,PLA2G5,PTGS2,TLR4
Toll-like Receptor Signaling	1.83	25	0.577	3.411	10	CD14,ECSIT,EIF2AK2,FOS,IL12A,IL12B,IL18,IL1A,IL1B,IL1RN,IL33,IRAK2,IRAK3,JUN,MAP2K3,MAP3K1,MAPK1,MAPK11,MAPK8,MYD88,NFKB1,NFKB2,NFKBIA,TICAM1,TICAM2,TLR2,TLR3,TLR4,TNF,TRAF1
Neuroinflammation Signaling Pathway	1.94	19	0.478	3.3	11	ACVR1B,ACVR2B,AKT2,ATF4,B2M,BMPR2,CCL2,CCL5,CD40,CD80,CFLAR,CREB3L4,CTNNB1,CXCL10,CXCL8,CYBB,FAS,FOS,FZD1,GDNF,GRINA,HMGB1,ICAM1,IFNG,IFNGR1,IKBKE,IL10,IL12A,IL12B,IL18,IL1B,IL6R,IRAK2,IRAK3,IRF3,IRF7,JAK2,JUN,MAPK1,MAPK11,MAPK7,MAPK8,MMP3,MYD88,NAIP,NFAT5,NFATC3,NFKB1,NFKB2,NLRP3,NOS2,P2RX7,PIK3CA,PIK3CD,PIK3R3,PIK3R5,PIK3R6,PLA2G5,PTGS2,RIPK1,SLC1A2,SLC1A3,SOD2,STAT1,SYK,TBK1,TGFB2,TGFBR2,TICAM…
Role of Pattern Recognition Receptors in Recognition of Bacteria and Viruses	2.73	8	0.552	3.286	12	CCL5,CLCF1,CLEC6A,CXCL8,DDX58,EIF2AK2,IFIH1,IFNG,IL10,IL12A,IL12B,IL15,IL17A,IL18,IL1A,IL1B,IL33,IRF3,IRF7,LIF,LTA,MAPK1,MAPK8,MYD88,NFKB1,NFKB2,NLRP3,NOD2,OAS1,OAS2,OSM,PIK3CA,PIK3CD,PIK3R3,PIK3R5,PIK3R6,PRKCA,PRKCB,PRKCD,PTX3,RIPK2,SYK,TGFB2,TICAM1,TLR2,TLR3,TLR4,TNF,TNFSF10,TNFSF13,TNFSF13B,TNFSF14,TNFSF15
iNOS Signaling	1.83	24	0.629	3.13	13	CD14,FOS,IFNG,IFNGR1,IKBKE,IRAK2,IRAK3,IRF1,JAK2,JUN,MAPK1,MAPK11,MYD88,NFKB1,NFKB2,NFKBIA,NFKBIB,NFKBID,NFKBIE,NOS2,STAT1,TLR4
Activation of IRF by Cytosolic Pattern Recognition Receptors	2.91	5	0.692	2.887	14	CD40,DDX58,FADD,IFIH1,IFIT2,IKBKE,IL10,IRF3,IRF7,IRF9,JUN,LTA,MAPK8,NFKB1,NFKB2,NFKBIA,NFKBIB,NFKBID,NFKBIE,RIPK1,SIKE1,STAT1,STAT2,TANK,TBK1,TNF,TRAF3
LPS-stimulated MAPK Signaling	1.31	45	0.526	2.785	15	ATF1,CD14,FOS,IKBKE,JUN,MAP2K1,MAP2K2,MAP2K3,MAPK1,MAPK11,MAPK8,NFKB1,NFKB2,NFKBIA,NFKBIB,NFKBID,NFKBIE,PAK1,PIK3CA,PIK3CD,PIK3R3,PIK3R5,PIK3R6,PRKCA,PRKCB,PRKCD,RAC1,RALA,RRAS,TLR4
p38 MAPK Signaling	1.38	43	0.515	2.694	16	ATF1,ATF4,CREB3L4,DAXX,DDIT3,DUSP1,DUSP10,FADD,FAS,IL18,IL1A,IL1B,IL1R2,IL1RAP,IL1RN,IL33,IRAK2,IRAK3,MAP2K3,MAPK11,MAPKAPK2,MAPKAPK3,MEF2C,MKNK1,MKNK2,PLA2G5,RPS6KA2,RPS6KA4,RPS6KA5,STAT1,TGFB2,TGFBR2,TIFA,TNF,TRAF2
Acute Phase Response Signaling	2.28	12	0.538	2.534	17	A2M,AKT2,C1S,C2,ECSIT,FOS,GRB2,HMOX2,IKBKE,IL18,IL1A,IL1B,IL1RAP,IL1RN,IL33,IL6R,JAK2,JUN,MAP2K1,MAP2K2,MAP2K3,MAP3K1,MAPK1,MAPK11,MAPK8,MTOR,MYD88,NFKB1,NFKB2,NFKBIA,NFKBIB,NFKBID,NFKBIE,NGFR,NOLC1,OSM,OSMR,PIK3CA,PIK3CD,PIK3R3,PTPN11,RALA,RIPK1,RRAS,SERPINE1,SERPINF1,SOCS3,SOD2,TNF,TRAF2
B Cell Activating Factor Signaling	1.49	37	0.613	2.496	18	FOS,IKBKE,JUN,MAP3K1,MAPK1,MAPK11,MAPK8,NFAT5,NFATC3,NFKB1,NFKB2,NFKBIA,NFKBIB,NFKBID,NFKBIE,TNFSF13B,TRAF1,TRAF2,TRAF3
NRF2-mediated Oxidative Stress Response	1.54	35	0.479	2.475	19	ATF4,BACH1,CAT,CBR1,CCT7,DNAJA1,DNAJA2,DNAJA4,DNAJB11,DNAJB12,DNAJB4,DNAJB5,DNAJB9,DNAJC11,DNAJC14,DNAJC15,DNAJC18,DNAJC7,DNAJC8,ENC1,EPHX1,FKBP5,FOS,FOSL1,GCLC,GSTK1,GSTM3,JUN,JUNB,KEAP1,MAFF,MAFK,MAP2K1,MAP2K2,MAP2K3,MAP3K1,MAPK1,MAPK7,MAPK8,NQO1,PIK3CA,PIK3CD,PIK3R3,PIK3R5,PIK3R6,PRDX1,PRKCA,PRKCB,PRKCD,RALA,RRAS,SOD2,SQSTM1,TXN,TXNRD1,USP14,VCP
Role of PKR in Interferon Induction and Antiviral Response	2.6	9	0.571	2.412	20	ATF3,BID,CYCS,DDX58,EIF2AK2,FADD,FAS,FOS,HMGB1,HSP90AA1,HSP90AB1,HSPA14,HSPA6,HSPA9,IFIH1,IFNAR2,IFNG,IFNGR1,IKBKE,IL18,IL1B,IRF1,IRF3,IRF9,JUN,MAP2K3,MAPK1,MAPK11,MAPK8,MYD88,NFKB1,NFKB2,NFKBIA,NFKBIB,NFKBID,NFKBIE,PDGFC,SP1,STAT1,STAT2,TLR3,TLR4,TNF,TRAF3
Interferon Signaling	1.83	26	0.696	2.324	21	BAK1,IFI6,IFIT1,IFNAR2,IFNG,IFNGR1,IRF1,IRF9,JAK2,MX1,OAS1,PIAS1,PTPN2,STAT1,STAT2,TAP1
CD40 Signaling	1.64	32	0.556	2.268	22	ATF1,CD40,FOS,ICAM1,IKBKE,JUN,LTA,MAP2K1,MAP2K2,MAP2K3,MAPK1,MAPK11,MAPK8,MAPKAPK2,NFKB1,NFKB2,NFKBIA,NFKBIB,NFKBID,NFKBIE,PIK3CA,PIK3CD,PIK3R3,PIK3R5,PIK3R6,PTGS2,TANK,TRAF1,TRAF2,TRAF3
TNFR2 Signaling	2.48	11	0.75	2	23	FOS,IKBKE,JUN,LTA,MAP3K1,MAPK8,NAIP,NFKB1,NFKB2,NFKBIA,NFKBIB,NFKBID,NFKBIE,TANK,TBK1,TNF,TRAF1,TRAF2
Osteoarthritis Pathway	1.49	39	0.486	1.982	24	ACVRL1,ANKH,ANXA2,ATF4,BMPR2,CASP2,CASP4,CREB3L4,CTNNB1,CXCL8,FADD,FOXO3,FZD1,HDAC3,HDAC4,HIF1A,HMGB1,HTRA1,IL1B,IL1R2,IL1RAP,ITGA5,JAG1,MEF2C,MMP12,MMP3,MTF1,MTOR,NAMPT,NFKB1,NFKB2,NOS2,NOTCH1,P2RX7,PDGFC,PRKAG1,PRKAG2,PTGS2,RAC1,S100A8,S100A9,S1PR2,SDC4,SIK3,SP1,TGFBR2,TLR2,TLR4,TNF,VEGFA,VEGFC
TNFR1 Signaling	1.67	30	0.618	1.964	25	BID,CASP2,CYCS,FADD,FOS,IKBKE,JUN,MAP3K1,MAPK8,NAIP,NFKB1,NFKB2,NFKBIA,NFKBIB,NFKBID,NFKBIE,PAK1,RIPK1,TANK,TNF,TRAF2
Role of IL-17F in Allergic Inflammatory Airway Diseases	1.44	41	0.64	1.604	26	ATF4,CCL2,CCL4,CREB3L4,CXCL10,CXCL8,IL17RC,IL1B,MAP2K1,MAP2K2,MAPK1,NFKB1,NFKB2,RPS6KA2,RPS6KA4,RPS6KA5
Death Receptor Signaling	1.42	42	0.536	1.512	27	BID,CASP2,CFLAR,CYCS,DAXX,DFFA,FADD,FAS,IKBKE,MAPK8,NAIP,NFKB1,NFKB2,NFKBIA,NFKBIB,NFKBID,NFKBIE,PARP1,PARP11,PARP14,PARP4,RIPK1,TANK,TBK1,TIPARP,TNF,TNFRSF21,TNFSF10,TNFSF15,TRAF2
Hypoxia Signaling in the Cardiovascular System	1.94	17	0.588	1.508	28	ATF4,CREB3L4,EDN1,HIF1A,HIF1AN,HSP90AA1,HSP90AB1,JUN,NFKBIA,NFKBIB,NFKBID,NFKBIE,NQO1,UBE2B,UBE2D3,UBE2D4,UBE2E1,UBE2E2,UBE2F,UBE2H,UBE2I,UBE2J1,UBE2J2,UBE2L6,UBE2M,UBE2N,UBE2Q1,UBE2W,UBE2Z,VEGFA
Inflammasome pathway	1.83	27	0.765	1.387	29	IL18,IL1B,MYD88,NAIP,NEK7,NFKB1,NFKB2,NLRP1,NLRP3,NOD2,P2RX7,PANX1,TLR4
Role of PI3K/AKT Signaling in the Pathogenesis of Influenza	2.15	14	0.657	1.342	30	AKT2,CCL5,CCR5,CRK,GNAI3,IFNG,IRF3,KPNA3,MAP2K1,MAP2K2,MAPK1,NFKB1,NFKB2,NFKBIA,NFKBIB,NFKBID,NFKBIE,PIK3CA,PIK3CD,PIK3R3,PIK3R5,PIK3R6,ZNF346
April Mediated Signaling	1.49	38	0.613	0.471	31	FOS,IKBKE,JUN,MAP3K1,MAPK1,MAPK11,MAPK8,NFAT5,NFATC3,NFKB1,NFKB2,NFKBIA,NFKBIB,NFKBID,NFKBIE,TNFSF13,TRAF1,TRAF2,TRAF3
Antioxidant Action of Vitamin C	1.47	40	0.549	-2.132	32	ABHD3,CSF2RA,CSF2RB,IKBKE,JAK2,MAPK1,MAPK11,MAPK8,NAPEPLD,NFKB1,NFKB2,NFKBIA,NFKBIB,NFKBID,NFKBIE,PDIA3,PLA2G5,PLA2G7,PLCB2,PLD1,PLD4,SELENOT,SLC2A1,SLC2A8,STAT5A,TNF,TXN,TXNRD1
PPAR Signaling	1.31	47	0.516	-4.004	33	FOS,GRB2,HSP90AA1,HSP90AB1,IKBKE,IL18,IL1A,IL1B,IL1R2,IL1RAP,IL1RN,IL33,JUN,MAP2K1,MAP2K2,MAPK1,NCOA1,NFKB1,NFKB2,NFKBIA,NFKBIB,NFKBID,NFKBIE,NGFR,PDGFC,PTGS2,RALA,RRAS,RXRA,SRA1,STAT5A,TNF,TRAF2
Protein Ubiquitination Pathway	4.18	1	0.553		34	ANAPC5,B2M,BAG1,CBL,CDC23,CUL1,DNAJA1,DNAJB11,DNAJB12,DNAJB4,DNAJB5,DNAJB9,DNAJC11,DNAJC14,DNAJC15,DNAJC18,DNAJC24,DNAJC28,DNAJC30,DNAJC7,DNAJC8,FZR1,HSP90AA1,HSP90AB1,HSPA14,HSPA6,HSPA9,HSPB11,HSPD1,IFNG,PSMA2,PSMA3,PSMA4,PSMA5,PSMA6,PSMB10,PSMB2,PSMB3,PSMB4,PSMB5,PSMB6,PSMB7,PSMB9,PSMC2,PSMC4,PSMC6,PSMD11,PSMD14,PSMD2,PSMD3,PSMD6,PSMD7,PSMD8,PSME1,SASS6,SMURF1,SMURF2,TAP1,TAP2,UBA1,UBE2B,UBE2D3…
Role of Hypercytokinemia/hyperchemokinemia in the Pathogenesis of Influenza	3.49	2	0.895		35	CCL2,CCL4,CCL5,CCR5,CXCL10,CXCL8,IFNG,IL12A,IL12B,IL15,IL17A,IL18,IL1A,IL1B,IL1RN,IL33,TNF
Role of Cytokines in Mediating Communication between Immune Cells	3.37	4	0.889		36	CSF3,CXCL8,IFNG,IL10,IL12A,IL12B,IL15,IL17A,IL18,IL1A,IL1B,IL1RN,IL23A,IL27,IL33,TNF
IL-12 Signaling and Production in Macrophages	2.8	6	0.587		37	AKT2,APOE,CD40,FOS,IFNG,IFNGR1,IKBKE,IL10,IL12A,IL12B,IL18,IL23A,IRF1,JMJD6,JUN,MAP2K1,MAP2K2,MAP3K8,MAPK1,MAPK11,MAPK8,MST1R,MYD88,NCOA1,NFKB1,NFKB2,NFKBIB,NOS2,PIK3CA,PIK3CD,PIK3R3,PIK3R5,PIK3R6,PRKCA,PRKCB,PRKCD,RXRA,S100A8,STAT1,STAT4,TGFB2,TLR2,TLR4,TNF
Communication between Innate and Adaptive Immune Cells	2.6	10	0.676		38	B2M,CCL3L3,CCL4,CCL5,CD40,CD80,CXCL10,CXCL8,FCER1G,IFNG,IL10,IL12A,IL12B,IL15,IL18,IL1A,IL1B,IL1RN,IL33,TLR2,TLR3,TLR4,TNF,TNFSF13,TNFSF13B
Differential Regulation of Cytokine Production in Intestinal Epithelial Cells by IL-17A and IL-17F	2.25	13	0.857		39	CCL2,CCL4,CCL5,CSF3,IFNG,IL10,IL12A,IL12B,IL17A,IL1A,IL1B,TNF
Role of IL-17A in Arthritis	2	15	0.614		40	CCL2,CCL20,CCL5,CXCL2,CXCL8,IL17A,IL17RC,MAP2K1,MAP2K2,MAP2K3,MAPK1,MAPK11,MAPK8,MAPKAPK2,NFKB1,NFKB2,NFKBIA,NFKBIB,NFKBID,NFKBIE,NOS2,PIK3CA,PIK3CD,PIK3R3,PIK3R5,PIK3R6,PTGS2
Hepatic Cholestasis	1.94	16	0.515		41	ABCC3,CD14,CLCF1,CXCL8,CYP27A1,ESR1,HSD3B7,IFNG,IKBKE,IL12A,IL12B,IL15,IL17A,IL18,IL1A,IL1B,IL1R2,IL1RAP,IL1RN,IL33,IRAK2,IRAK3,JUN,LIF,LTA,MAPK8,MYD88,NFKB1,NFKB2,NFKBIA,NFKBIB,NFKBID,NFKBIE,NGFR,OSM,PRKAG1,PRKAG2,PRKAR2B,PRKCA,PRKCB,PRKCD,RXRA,SLC4A2,TGFB2,TLR4,TNF,TNFSF10,TNFSF13,TNFSF13B,TNFSF14,TNFSF15,TRAF2
IL-10 Signaling	1.83	20	0.583		42	ARG2,CCR5,CD14,FOS,IKBKE,IL10,IL18,IL1A,IL1B,IL1R2,IL1RAP,IL1RN,IL33,IL4R,JUN,MAP2K3,MAPK1,MAPK11,MAPK8,NFKB1,NFKB2,NFKBIA,NFKBIB,NFKBID,NFKBIE,SOCS3,SP1,TNF
Role of Macrophages, Fibroblasts and Endothelial Cells in Rheumatoid Arthritis	1.83	23	0.47		43	AKT2,ATF4,CCL2,CCL5,CCND1,CEBPA,CEBPG,CREB3L4,CTNNB1,CXCL8,FOS,FZD1,ICAM1,IKBKE,IL10,IL15,IL17A,IL17RC,IL18,IL1A,IL1B,IL1R2,IL1RAP,IL1RN,IL33,IL6R,IRAK2,IRAK3,JAK2,JUN,LTA,MAP2K1,MAP2K2,MAP2K3,MAPK1,MAPKAPK2,MIF,MMP3,MYD88,NFAT5,NFATC3,NFKB1,NFKBIA,NFKBIB,NFKBID,NFKBIE,NGFR,NLK,NOS2,OSM,PDGFC,PDIA3,PIK3CA,PIK3CD,PIK3R3,PIK3R5,PIK3R6,PLCB2,PRKCA,PRKCB,PRKCD,RAC1,RALA,RIPK1,RRAS,RYK,SOCS3,TLR2,TLR3…
Differential Regulation of Cytokine Production in Macrophages and T Helper Cells by IL-17A and IL-17F	1.79	28	0.833		44	CCL2,CCL4,CCL5,CSF3,IL10,IL12A,IL12B,IL17A,IL1B,TNF
Glucocorticoid Receptor Signaling	1.69	29	0.459		45	A2M,ADRB2,AKT2,ANXA1,BAG1,BCL2L1,CCL2,CCL5,CCNH,CEBPA,CREBZF,CXCL2,CXCL8,DUSP1,ESR1,FKBP5,FOS,FOXO3,GRB2,GTF2A2,GTF2H1,GTF2H5,HLTF,HMGB1,HSP90AA1,HSP90AB1,HSPA14,HSPA6,HSPA9,ICAM1,IFNG,IKBKE,IL10,IL1B,IL1R2,IL1RN,JAK2,JUN,MAP2K1,MAP2K2,MAP3K1,MAPK1,MAPK11,MAPK8,NCOA1,NFAT5,NFATC3,NFKB1,NFKBIA,NFKBIB,NFKBID,NFKBIE,NOS2,PIK3CA,PIK3CD,PIK3R3,PIK3R5,PIK3R6,PLAU,POLR2B,POLR2D,POLR2K,PRKAG1,PRKAG2,PTGE…
Altered T Cell and B Cell Signaling in Rheumatoid Arthritis	1.57	33	0.56		46	CD40,CD80,FAS,FCER1G,IFNG,IL10,IL12A,IL12B,IL15,IL17A,IL18,IL1A,IL1B,IL1RN,IL23A,IL33,LTA,NFKB1,NFKB2,RELB,SLAMF1,TLR2,TLR3,TLR4,TNF,TNFSF13,TNFSF13B,TRAF3
MSP-RON Signaling Pathway	1.31	46	0.6		47	CCL2,CCR2,CSF2RB,IFNG,IL12A,IL12B,JAK2,MST1R,NOS2,PIK3CA,PIK3CD,PIK3R3,PIK3R5,PIK3R6,RPS6KA2,TLR2,TLR4,TNF
