## Supplementary Data 7 for "Integrative genomics of the mammalian alveolar macrophage response to intracellular mycobacteria"

### Sheet: Contents
Integrative genomics of the mammalian alveolar macrophage response to intracellular mycobacteria
Thomas J. Hall, Michael P. Mullen, Gillian P. McHugo, Kate E. Killick, Siobhán C. Ring, Donagh P. Berry, Carolina N. Correia, John A. Browne, Stephen V. Gordon, David E. MacHugh*
* Corresponding author: David E. MacHugh
Corresponding author email address:				david.machugh@ucd.ie
Supplementary Data 7: Functional genomics and GWAS integration results for Charolais (CHA), Limousin (LIM) and Holstein-Friesian (HOF)
Worksheet 1		Functional genomics and GWAS integration results for Charolais (CHA)
Worksheet 2		Functional genomics and GWAS integration results for Limousin (LIM)
Worksheet 3		Functional genomics and GWAS integration results for Holstein-Friesian (HOF)

### Sheet: 1) CHA GWAS integration results
Set number	Input gene set: full description	Gene set code	Genomic range (kb)	Total no. of SNPs	SNPs from original GWAS analysis (Padj. < 0.10)	SNPs from GWASin analysis (Padj. < 0.10)	Permuted P value for GWASin SNP results (null distribution comparison)	Mean no. SNPs - GWASin analysis for null distribution (1000 random SNP sets, Padj. < 0.10)
1	Differentially expressed gene (DEG) set GWAS input for 24 hpi (DEG-24)	DEG-24	10	128150	0	0	1	0
1	Differentially expressed gene (DEG) set GWAS input for 24 hpi (DEG-24)	DEG-24	20	162827	0	0	1	0
1	Differentially expressed gene (DEG) set GWAS input for 24 hpi (DEG-24)	DEG-24	30	197180	0	0	1	0
1	Differentially expressed gene (DEG) set GWAS input for 24 hpi (DEG-24)	DEG-24	40	231994	0	2	0.948	9.549
1	Differentially expressed gene (DEG) set GWAS input for 24 hpi (DEG-24)	DEG-24	50	266649	0	2	0.964	10.832
1	Differentially expressed gene (DEG) set GWAS input for 24 hpi (DEG-24)	DEG-24	60	301601	0	2	0.976	12.06
1	Differentially expressed gene (DEG) set GWAS input for 24 hpi (DEG-24)	DEG-24	70	334409	0	2	0.977	13.173
1	Differentially expressed gene (DEG) set GWAS input for 24 hpi (DEG-24)	DEG-24	80	366538	0	2	0.989	14.643
1	Differentially expressed gene (DEG) set GWAS input for 24 hpi (DEG-24)	DEG-24	90	397777	0	2	0.989	15.424
1	Differentially expressed gene (DEG) set GWAS input for 24 hpi (DEG-24)	DEG-24	100	429591	0	2	0.993	16.705
2	Correlation network (CON) gene set GWAS input for 24 hpi (CON-24)	CON-24	10	160270	0	18	0.047	7.149
2	Correlation network (CON) gene set GWAS input for 24 hpi (CON-24)	CON-24	20	204026	0	25	0.013	8.678
2	Correlation network (CON) gene set GWAS input for 24 hpi (CON-24)	CON-24	30	248576	0	31	0.004	10.376
2	Correlation network (CON) gene set GWAS input for 24 hpi (CON-24)	CON-24	40	293528	0	25	0.048	11.983
2	Correlation network (CON) gene set GWAS input for 24 hpi (CON-24)	CON-24	50	339027	0	24	0.094	13.608
2	Correlation network (CON) gene set GWAS input for 24 hpi (CON-24)	CON-24	60	383374	0	23	0.178	15.055
2	Correlation network (CON) gene set GWAS input for 24 hpi (CON-24)	CON-24	70	426275	0	20	0.297	16.508
2	Correlation network (CON) gene set GWAS input for 24 hpi (CON-24)	CON-24	80	469399	0	19	0.384	18.303
2	Correlation network (CON) gene set GWAS input for 24 hpi (CON-24)	CON-24	90	511332	0	16	0.64	19.503
2	Correlation network (CON) gene set GWAS input for 24 hpi (CON-24)	CON-24	100	552973	0	13	0.879	20.921
3	Differential expression network (DEN) gene set GWAS input for 24 hpi (DEN-24)	DEN-24	10	95431	0	0	1	0
3	Differential expression network (DEN) gene set GWAS input for 24 hpi (DEN-24)	DEN-24	20	126963	0	0	1	0
3	Differential expression network (DEN) gene set GWAS input for 24 hpi (DEN-24)	DEN-24	30	158321	0	0	1	0
3	Differential expression network (DEN) gene set GWAS input for 24 hpi (DEN-24)	DEN-24	40	189395	0	2	0.945	8.188
3	Differential expression network (DEN) gene set GWAS input for 24 hpi (DEN-24)	DEN-24	50	220909	0	11	0.387	9.534
3	Differential expression network (DEN) gene set GWAS input for 24 hpi (DEN-24)	DEN-24	60	252197	0	6	0.801	10.424
3	Differential expression network (DEN) gene set GWAS input for 24 hpi (DEN-24)	DEN-24	70	282758	0	6	0.846	11.324
3	Differential expression network (DEN) gene set GWAS input for 24 hpi (DEN-24)	DEN-24	80	313701	0	6	0.896	13.018
3	Differential expression network (DEN) gene set GWAS input for 24 hpi (DEN-24)	DEN-24	90	344863	0	6	0.925	13.794
3	Differential expression network (DEN) gene set GWAS input for 24 hpi (DEN-24)	DEN-24	100	376275	0	6	0.926	14.297
4	Differentially expressed gene (DEG) set GWAS input for 48 hpi (DEG-48)	DEG-48	10	120749	0	0	1	0
4	Differentially expressed gene (DEG) set GWAS input for 48 hpi (DEG-48)	DEG-48	20	156490	0	0	1	0
4	Differentially expressed gene (DEG) set GWAS input for 48 hpi (DEG-48)	DEG-48	30	192046	0	0	1	0
4	Differentially expressed gene (DEG) set GWAS input for 48 hpi (DEG-48)	DEG-48	40	226759	0	0	1	0
4	Differentially expressed gene (DEG) set GWAS input for 48 hpi (DEG-48)	DEG-48	50	261411	0	0	1	0
4	Differentially expressed gene (DEG) set GWAS input for 48 hpi (DEG-48)	DEG-48	60	296778	0	2	0.98	12.176
4	Differentially expressed gene (DEG) set GWAS input for 48 hpi (DEG-48)	DEG-48	70	330400	0	2	0.988	13.421
4	Differentially expressed gene (DEG) set GWAS input for 48 hpi (DEG-48)	DEG-48	80	363743	0	2	0.995	14.418
4	Differentially expressed gene (DEG) set GWAS input for 48 hpi (DEG-48)	DEG-48	90	396558	0	2	0.994	15.633
4	Differentially expressed gene (DEG) set GWAS input for 48 hpi (DEG-48)	DEG-48	100	429715	0	2	0.994	16.807
5	Correlation network (CON) gene set GWAS input for 48 hpi (CON-48)	CON-48	10	169448	0	1	0.954	7.345
5	Correlation network (CON) gene set GWAS input for 48 hpi (CON-48)	CON-48	20	206912	0	1	0.966	8.94
5	Correlation network (CON) gene set GWAS input for 48 hpi (CON-48)	CON-48	30	244301	0	1	0.989	10.295
5	Correlation network (CON) gene set GWAS input for 48 hpi (CON-48)	CON-48	40	282267	0	4	0.915	11.432
5	Correlation network (CON) gene set GWAS input for 48 hpi (CON-48)	CON-48	50	319865	0	4	0.953	13.156
5	Correlation network (CON) gene set GWAS input for 48 hpi (CON-48)	CON-48	60	357689	0	3	0.981	14.329
5	Correlation network (CON) gene set GWAS input for 48 hpi (CON-48)	CON-48	70	395059	0	3	0.98	15.518
5	Correlation network (CON) gene set GWAS input for 48 hpi (CON-48)	CON-48	80	430787	0	3	0.991	16.895
5	Correlation network (CON) gene set GWAS input for 48 hpi (CON-48)	CON-48	90	466575	0	2	0.994	17.943
5	Correlation network (CON) gene set GWAS input for 48 hpi (CON-48)	CON-48	100	502144	0	2	0.994	19.3
6	Differential expression network (DEN) gene set GWAS input for 48 hpi (DEN-48)	DEN-48	10	136331	0	0	1	0
6	Differential expression network (DEN) gene set GWAS input for 48 hpi (DEN-48)	DEN-48	20	181738	0	0	1	0
6	Differential expression network (DEN) gene set GWAS input for 48 hpi (DEN-48)	DEN-48	30	227186	0	0	1	0
6	Differential expression network (DEN) gene set GWAS input for 48 hpi (DEN-48)	DEN-48	40	273308	0	0	1	0
6	Differential expression network (DEN) gene set GWAS input for 48 hpi (DEN-48)	DEN-48	50	318828	0	2	0.986	12.892
6	Differential expression network (DEN) gene set GWAS input for 48 hpi (DEN-48)	DEN-48	60	364307	0	2	0.992	14.028
6	Differential expression network (DEN) gene set GWAS input for 48 hpi (DEN-48)	DEN-48	70	408908	0	1	0.999	16.196
6	Differential expression network (DEN) gene set GWAS input for 48 hpi (DEN-48)	DEN-48	80	453976	0	1	0.999	17.193
6	Differential expression network (DEN) gene set GWAS input for 48 hpi (DEN-48)	DEN-48	90	498052	0	1	1	19.159
6	Differential expression network (DEN) gene set GWAS input for 48 hpi (DEN-48)	DEN-48	100	541803	0	1	0.997	20.847
7	100 sets of 250 random genes used for GWAS integration (RAN)	RAN	10	72663.4	0	0	0.71	1.36552
7	100 sets of 250 random genes used for GWAS integration (RAN)	RAN	20	97105.3	0	0	0.68	1.90794
7	100 sets of 250 random genes used for GWAS integration (RAN)	RAN	30	121594	0	0	0.7	2.27795
7	100 sets of 250 random genes used for GWAS integration (RAN)	RAN	40	146171	0	0	0.71	2.53987
7	100 sets of 250 random genes used for GWAS integration (RAN)	RAN	50	170844	0	0	0.68	3.20373
7	100 sets of 250 random genes used for GWAS integration (RAN)	RAN	60	195475	0	0	0.65	3.92957
7	100 sets of 250 random genes used for GWAS integration (RAN)	RAN	70	219869	0	0	0.65	4.59147
7	100 sets of 250 random genes used for GWAS integration (RAN)	RAN	80	244463	0	0	0.63	5.3954
7	100 sets of 250 random genes used for GWAS integration (RAN)	RAN	90	268625	0	0	0.67	5.31742
7	100 sets of 250 random genes used for GWAS integration (RAN)	RAN	100	292562	0	0	0.65	6.19609
								Note: Blue shading indicates mean values across 100 sets of 250 random genes; green shading indicates median values across 100 sets of 250 random genes.
						313

### Sheet: 2) LIM GWAS integration results
Set number	Input gene set: full description	Gene set code	Genomic range (kb)	Total no. of SNPs	SNPs from original GWAS analysis (Padj. < 0.10)	SNPs from GWASin analysis (Padj. < 0.10)	Permuted P value for GWASin SNP results (null distribution comparison)	Mean no. SNPs - GWASin analysis for null distribution (1000 random SNP sets, Padj. < 0.10)
1	Differentially expressed gene (DEG) set GWAS input for 24 hpi (DEG-24)	DEG-24	10	128196	0	0	1	1.424
1	Differentially expressed gene (DEG) set GWAS input for 24 hpi (DEG-24)	DEG-24	20	162658	1	1	0.639	1.719
1	Differentially expressed gene (DEG) set GWAS input for 24 hpi (DEG-24)	DEG-24	30	196757	1	1	0.688	2.011
1	Differentially expressed gene (DEG) set GWAS input for 24 hpi (DEG-24)	DEG-24	40	231368	1	1	0.599	1.935
1	Differentially expressed gene (DEG) set GWAS input for 24 hpi (DEG-24)	DEG-24	50	265751	2	2	0.505	2.157
1	Differentially expressed gene (DEG) set GWAS input for 24 hpi (DEG-24)	DEG-24	60	300496	2	2	0.519	2.304
1	Differentially expressed gene (DEG) set GWAS input for 24 hpi (DEG-24)	DEG-24	70	333025	5	5	0.202	2.632
1	Differentially expressed gene (DEG) set GWAS input for 24 hpi (DEG-24)	DEG-24	80	364557	5	5	0.19	2.636
1	Differentially expressed gene (DEG) set GWAS input for 24 hpi (DEG-24)	DEG-24	90	395795	8	8	0.092	2.974
1	Differentially expressed gene (DEG) set GWAS input for 24 hpi (DEG-24)	DEG-24	100	427394	9	9	0.073	3.408
2	Correlation network (CON) gene set GWAS input for 24 hpi (CON-24)	CON-24	10	162630	0	7	0.034	1.655
2	Correlation network (CON) gene set GWAS input for 24 hpi (CON-24)	CON-24	20	207254	0	6	0.104	2.018
2	Correlation network (CON) gene set GWAS input for 24 hpi (CON-24)	CON-24	30	252848	0	6	0.128	2.32
2	Correlation network (CON) gene set GWAS input for 24 hpi (CON-24)	CON-24	40	298671	0	7	0.088	2.374
2	Correlation network (CON) gene set GWAS input for 24 hpi (CON-24)	CON-24	50	344760	0	7	0.106	2.704
2	Correlation network (CON) gene set GWAS input for 24 hpi (CON-24)	CON-24	60	389763	0	7	0.116	2.924
2	Correlation network (CON) gene set GWAS input for 24 hpi (CON-24)	CON-24	70	433548	0	7	0.136	3.277
2	Correlation network (CON) gene set GWAS input for 24 hpi (CON-24)	CON-24	80	477156	0	7	0.146	3.294
2	Correlation network (CON) gene set GWAS input for 24 hpi (CON-24)	CON-24	90	519920	0	7	0.171	3.548
2	Correlation network (CON) gene set GWAS input for 24 hpi (CON-24)	CON-24	100	562347	0	7	0.156	3.563
3	Differential expression network (DEN) gene set GWAS input for 24 hpi (DEN-24)	DEN-24	10	100521	0	0	1	1.182
3	Differential expression network (DEN) gene set GWAS input for 24 hpi (DEN-24)	DEN-24	20	131928	0	0	1	1.456
3	Differential expression network (DEN) gene set GWAS input for 24 hpi (DEN-24)	DEN-24	30	163622	0	0	1	1.67
3	Differential expression network (DEN) gene set GWAS input for 24 hpi (DEN-24)	DEN-24	40	195183	0	0	1	1.959
3	Differential expression network (DEN) gene set GWAS input for 24 hpi (DEN-24)	DEN-24	50	226739	0	0	1	2.084
3	Differential expression network (DEN) gene set GWAS input for 24 hpi (DEN-24)	DEN-24	60	258026	0	0	1	2.201
3	Differential expression network (DEN) gene set GWAS input for 24 hpi (DEN-24)	DEN-24	70	288277	0	0	1	2.519
3	Differential expression network (DEN) gene set GWAS input for 24 hpi (DEN-24)	DEN-24	80	318475	0	0	1	2.429
3	Differential expression network (DEN) gene set GWAS input for 24 hpi (DEN-24)	DEN-24	90	349255	0	0	1	2.727
3	Differential expression network (DEN) gene set GWAS input for 24 hpi (DEN-24)	DEN-24	100	380495	0	0	1	2.895
4	Differentially expressed gene (DEG) set GWAS input for 48 hpi (DEG-48)	DEG-48	10	123530	0	49	0	1.415
4	Differentially expressed gene (DEG) set GWAS input for 48 hpi (DEG-48)	DEG-48	20	159509	0	48	0	1.626
4	Differentially expressed gene (DEG) set GWAS input for 48 hpi (DEG-48)	DEG-48	30	195064	0	49	0	1.864
4	Differentially expressed gene (DEG) set GWAS input for 48 hpi (DEG-48)	DEG-48	40	230001	0	46	0	1.935
4	Differentially expressed gene (DEG) set GWAS input for 48 hpi (DEG-48)	DEG-48	50	265029	0	46	0	2.126
4	Differentially expressed gene (DEG) set GWAS input for 48 hpi (DEG-48)	DEG-48	60	300285	0	40	0	2.37
4	Differentially expressed gene (DEG) set GWAS input for 48 hpi (DEG-48)	DEG-48	70	333855	0	33	0	2.584
4	Differentially expressed gene (DEG) set GWAS input for 48 hpi (DEG-48)	DEG-48	80	367141	0	33	0	2.83
4	Differentially expressed gene (DEG) set GWAS input for 48 hpi (DEG-48)	DEG-48	90	400173	1	19	0.001	3.095
4	Differentially expressed gene (DEG) set GWAS input for 48 hpi (DEG-48)	DEG-48	100	433468	2	20	0	3.178
5	Correlation network (CON) gene set GWAS input for 48 hpi (CON-48)	CON-48	10	172005	2	38	0	1.796
5	Correlation network (CON) gene set GWAS input for 48 hpi (CON-48)	CON-48	20	209697	2	36	0	2.066
5	Correlation network (CON) gene set GWAS input for 48 hpi (CON-48)	CON-48	30	247204	2	36	0	2.105
5	Correlation network (CON) gene set GWAS input for 48 hpi (CON-48)	CON-48	40	285335	2	24	0	2.191
5	Correlation network (CON) gene set GWAS input for 48 hpi (CON-48)	CON-48	50	322879	2	27	0	2.259
5	Correlation network (CON) gene set GWAS input for 48 hpi (CON-48)	CON-48	60	360243	2	30	0	2.764
5	Correlation network (CON) gene set GWAS input for 48 hpi (CON-48)	CON-48	70	398260	2	30	0	2.897
5	Correlation network (CON) gene set GWAS input for 48 hpi (CON-48)	CON-48	80	434254	2	9	0.068	3.178
5	Correlation network (CON) gene set GWAS input for 48 hpi (CON-48)	CON-48	90	469972	2	9	0.088	3.42
5	Correlation network (CON) gene set GWAS input for 48 hpi (CON-48)	CON-48	100	506002	2	9	0.096	3.476
6	Differential expression network (DEN) gene set GWAS input for 48 hpi (DEN-48)	DEN-48	10	142048	0	0	1	1.434
6	Differential expression network (DEN) gene set GWAS input for 48 hpi (DEN-48)	DEN-48	20	187999	0	0	1	1.836
6	Differential expression network (DEN) gene set GWAS input for 48 hpi (DEN-48)	DEN-48	30	234016	0	0	1	1.982
6	Differential expression network (DEN) gene set GWAS input for 48 hpi (DEN-48)	DEN-48	40	280442	0	0	1	2.403
6	Differential expression network (DEN) gene set GWAS input for 48 hpi (DEN-48)	DEN-48	50	326203	0	0	1	2.439
6	Differential expression network (DEN) gene set GWAS input for 48 hpi (DEN-48)	DEN-48	60	372034	0	0	1	2.977
6	Differential expression network (DEN) gene set GWAS input for 48 hpi (DEN-48)	DEN-48	70	416847	0	0	1	2.998
6	Differential expression network (DEN) gene set GWAS input for 48 hpi (DEN-48)	DEN-48	80	461958	0	0	1	3.163
6	Differential expression network (DEN) gene set GWAS input for 48 hpi (DEN-48)	DEN-48	90	506194	0	0	1	3.278
6	Differential expression network (DEN) gene set GWAS input for 48 hpi (DEN-48)	DEN-48	100	550220	0	0	1	3.442
7	100 sets of 250 random genes used for GWAS integration (RAN)	RAN	10	74103.9	0	0	0.84792	0.18572
7	100 sets of 250 random genes used for GWAS integration (RAN)	RAN	20	98499.3	0	0	0.82484	0.25621
7	100 sets of 250 random genes used for GWAS integration (RAN)	RAN	30	123069	0	0	0.7932	0.34852
7	100 sets of 250 random genes used for GWAS integration (RAN)	RAN	40	147961	0	0	0.76358	0.43576
7	100 sets of 250 random genes used for GWAS integration (RAN)	RAN	50	172608	0	0	0.69313	0.63072
7	100 sets of 250 random genes used for GWAS integration (RAN)	RAN	60	197521	0	0	0.66624	0.73181
7	100 sets of 250 random genes used for GWAS integration (RAN)	RAN	70	221909	0	0	0.623507	0.866562
7	100 sets of 250 random genes used for GWAS integration (RAN)	RAN	80	246189	0	0	0.66433	0.83429
7	100 sets of 250 random genes used for GWAS integration (RAN)	RAN	90	270835	0	0	0.67219	0.84543
7	100 sets of 250 random genes used for GWAS integration (RAN)	RAN	100	295333	0	0	0.65713	0.93732
								Note: Blue shading indicates mean values across 100 sets of 250 random genes; green shading indicates median values across 100 sets of 250 random genes.
						733

### Sheet: 3) HOF GWAS integration results
Set number	Input gene set: full description	Gene set code	Genomic range (kb)	Total no. of SNPs	SNPs from original GWAS analysis (Padj. < 0.10)	SNPs from GWASin analysis (Padj. < 0.10)	Permuted P value for GWASin SNP results (null distribution comparison)	Mean no. SNPs - GWASin analysis for null distribution (1000 random SNP sets, Padj. < 0.10)
1	Differentially expressed gene (DEG) set GWAS input for 24 hpi (DEG-24)	DEG-24	10	109187	0	0	1	0
1	Differentially expressed gene (DEG) set GWAS input for 24 hpi (DEG-24)	DEG-24	20	138857	0	1	0.003	0.003
1	Differentially expressed gene (DEG) set GWAS input for 24 hpi (DEG-24)	DEG-24	30	168352	0	2	0.001	0.005
1	Differentially expressed gene (DEG) set GWAS input for 24 hpi (DEG-24)	DEG-24	40	198910	0	7	0	0.001
1	Differentially expressed gene (DEG) set GWAS input for 24 hpi (DEG-24)	DEG-24	50	229030	0	10	0	0
1	Differentially expressed gene (DEG) set GWAS input for 24 hpi (DEG-24)	DEG-24	60	259323	0	67	0	0
1	Differentially expressed gene (DEG) set GWAS input for 24 hpi (DEG-24)	DEG-24	70	287620	0	98	0	0
1	Differentially expressed gene (DEG) set GWAS input for 24 hpi (DEG-24)	DEG-24	80	314919	0	32	0	0
1	Differentially expressed gene (DEG) set GWAS input for 24 hpi (DEG-24)	DEG-24	90	341985	0	38	0	0
1	Differentially expressed gene (DEG) set GWAS input for 24 hpi (DEG-24)	DEG-24	100	369422	0	56	0	0
2	Correlation network (CON) gene set GWAS input for 24 hpi (CON-24)	CON-24	10	136451	0	225	0	0.001
2	Correlation network (CON) gene set GWAS input for 24 hpi (CON-24)	CON-24	20	173069	0	295	0	0.012
2	Correlation network (CON) gene set GWAS input for 24 hpi (CON-24)	CON-24	30	210860	0	319	0	0
2	Correlation network (CON) gene set GWAS input for 24 hpi (CON-24)	CON-24	40	249077	0	354	0	0
2	Correlation network (CON) gene set GWAS input for 24 hpi (CON-24)	CON-24	50	287841	0	434	0	0
2	Correlation network (CON) gene set GWAS input for 24 hpi (CON-24)	CON-24	60	325587	0	491	0	0
2	Correlation network (CON) gene set GWAS input for 24 hpi (CON-24)	CON-24	70	361900	0	597	0	0.004
2	Correlation network (CON) gene set GWAS input for 24 hpi (CON-24)	CON-24	80	398071	0	686	0	0
2	Correlation network (CON) gene set GWAS input for 24 hpi (CON-24)	CON-24	90	434006	0	805	0	0
2	Correlation network (CON) gene set GWAS input for 24 hpi (CON-24)	CON-24	100	469617	0	859	0	0
3	Differential expression network (DEN) gene set GWAS input for 24 hpi (DEN-24)	DEN-24	10	85683	0	0	1	0
3	Differential expression network (DEN) gene set GWAS input for 24 hpi (DEN-24)	DEN-24	20	113396	0	0	1	0
3	Differential expression network (DEN) gene set GWAS input for 24 hpi (DEN-24)	DEN-24	30	141054	0	47	0	0.002
3	Differential expression network (DEN) gene set GWAS input for 24 hpi (DEN-24)	DEN-24	40	168712	0	68	0	0
3	Differential expression network (DEN) gene set GWAS input for 24 hpi (DEN-24)	DEN-24	50	197086	0	69	0	0.001
3	Differential expression network (DEN) gene set GWAS input for 24 hpi (DEN-24)	DEN-24	60	224519	0	0	1	0
3	Differential expression network (DEN) gene set GWAS input for 24 hpi (DEN-24)	DEN-24	70	251013	0	0	1	0
3	Differential expression network (DEN) gene set GWAS input for 24 hpi (DEN-24)	DEN-24	80	278135	0	0	1	0
3	Differential expression network (DEN) gene set GWAS input for 24 hpi (DEN-24)	DEN-24	90	305114	0	0	1	0
3	Differential expression network (DEN) gene set GWAS input for 24 hpi (DEN-24)	DEN-24	100	332618	0	0	1	0
4	Differentially expressed gene (DEG) set GWAS input for 48 hpi (DEG-48)	DEG-48	10	105995	0	1	0.003	0.013
4	Differentially expressed gene (DEG) set GWAS input for 48 hpi (DEG-48)	DEG-48	20	137274	0	1	0.003	0.013
4	Differentially expressed gene (DEG) set GWAS input for 48 hpi (DEG-48)	DEG-48	30	168497	0	2	0	0
4	Differentially expressed gene (DEG) set GWAS input for 48 hpi (DEG-48)	DEG-48	40	198923	0	2	0	0
4	Differentially expressed gene (DEG) set GWAS input for 48 hpi (DEG-48)	DEG-48	50	228961	0	3	0	0
4	Differentially expressed gene (DEG) set GWAS input for 48 hpi (DEG-48)	DEG-48	60	259496	0	4	0	0.001
4	Differentially expressed gene (DEG) set GWAS input for 48 hpi (DEG-48)	DEG-48	70	288532	0	12	0	0
4	Differentially expressed gene (DEG) set GWAS input for 48 hpi (DEG-48)	DEG-48	80	316969	0	12	0	0
4	Differentially expressed gene (DEG) set GWAS input for 48 hpi (DEG-48)	DEG-48	90	345497	0	15	0	0
4	Differentially expressed gene (DEG) set GWAS input for 48 hpi (DEG-48)	DEG-48	100	374102	0	22	0	0
5	Correlation network (CON) gene set GWAS input for 48 hpi (CON-48)	CON-48	10	145662	15	17	0	1.259
5	Correlation network (CON) gene set GWAS input for 48 hpi (CON-48)	CON-48	20	177397	15	17	0	1.5
5	Correlation network (CON) gene set GWAS input for 48 hpi (CON-48)	CON-48	30	209143	17	19	0	1.607
5	Correlation network (CON) gene set GWAS input for 48 hpi (CON-48)	CON-48	40	241448	19	21	0	1.408
5	Correlation network (CON) gene set GWAS input for 48 hpi (CON-48)	CON-48	50	273520	21	23	0	1.454
5	Correlation network (CON) gene set GWAS input for 48 hpi (CON-48)	CON-48	60	306360	23	25	0.001	1.278
5	Correlation network (CON) gene set GWAS input for 48 hpi (CON-48)	CON-48	70	339331	23	25	0.001	1.643
5	Correlation network (CON) gene set GWAS input for 48 hpi (CON-48)	CON-48	80	369954	24	26	0.003	1.601
5	Correlation network (CON) gene set GWAS input for 48 hpi (CON-48)	CON-48	90	400833	24	26	0	1.664
5	Correlation network (CON) gene set GWAS input for 48 hpi (CON-48)	CON-48	100	431592	25	27	0	1.625
6	Differential expression network (DEN) gene set GWAS input for 48 hpi (DEN-48)	DEN-48	10	120287	0	0	1	0
6	Differential expression network (DEN) gene set GWAS input for 48 hpi (DEN-48)	DEN-48	20	159334	0	0	1	0
6	Differential expression network (DEN) gene set GWAS input for 48 hpi (DEN-48)	DEN-48	30	198326	0	0	1	0
6	Differential expression network (DEN) gene set GWAS input for 48 hpi (DEN-48)	DEN-48	40	237560	0	0	1	0
6	Differential expression network (DEN) gene set GWAS input for 48 hpi (DEN-48)	DEN-48	50	276877	0	0	1	0
6	Differential expression network (DEN) gene set GWAS input for 48 hpi (DEN-48)	DEN-48	60	316241	0	0	1	0
6	Differential expression network (DEN) gene set GWAS input for 48 hpi (DEN-48)	DEN-48	70	354111	0	0	1	0
6	Differential expression network (DEN) gene set GWAS input for 48 hpi (DEN-48)	DEN-48	80	392766	0	0	1	0
6	Differential expression network (DEN) gene set GWAS input for 48 hpi (DEN-48)	DEN-48	90	430136	0	0	1	0
6	Differential expression network (DEN) gene set GWAS input for 48 hpi (DEN-48)	DEN-48	100	467526	0	0	1	0
7	100 sets of 250 random genes used for GWAS integration (RAN)	RAN	10	63143.5	0	0	0.81	0.00827
7	100 sets of 250 random genes used for GWAS integration (RAN)	RAN	20	84218.6	0	0	0.74	0.00676
7	100 sets of 250 random genes used for GWAS integration (RAN)	RAN	30	105399	0	0	0.73	0.00275
7	100 sets of 250 random genes used for GWAS integration (RAN)	RAN	40	126600	0	0	0.72	0.00175
7	100 sets of 250 random genes used for GWAS integration (RAN)	RAN	50	147868	0	0	0.67	0.00169
7	100 sets of 250 random genes used for GWAS integration (RAN)	RAN	60	169127	0	0	0.67	0.00053
7	100 sets of 250 random genes used for GWAS integration (RAN)	RAN	70	190183	0	0	0.65	0.00043
7	100 sets of 250 random genes used for GWAS integration (RAN)	RAN	80	211224	0	0	0.68	7e-05
7	100 sets of 250 random genes used for GWAS integration (RAN)	RAN	90	232178	0	0	0.66	0.00019
7	100 sets of 250 random genes used for GWAS integration (RAN)	RAN	100	253071	0	0	0.65	5e-05
								Note: Blue shading indicates mean values across 100 sets of 250 random genes; green shading indicates median values across 100 sets of 250 random genes.
						5860
